# CONSTAX2: Improved taxonomic classification of environmental DNA markers

**DOI:** 10.1101/2021.02.15.430803

**Authors:** Julian Liber, Gregory Bonito, Gian Maria Niccolò Benucci

## Abstract

CONSTAX - the CONSensus TAXonomy classifier - was developed for accurate and reproducible taxonomic annotation of fungal rDNA amplicons and is based upon a consensus approach of RDP, SINTAX and UTAX algorithms. CONSTAX2 can be used to classify prokaryotes and incorporates BLAST-based classifiers to reduce classification errors. Additionally, CONSTAX2 implements a conda-installable, command line tool with improved classification metrics, faster training, multithreading support, capacity to incorporate external taxonomic databases, new isolate matching and high-level taxonomy tools, replete with documentation and example tutorials.

**Availability and Implementation:** CONSTAX2 is available at https://github.com/liberjul/CONSTAXv2, and is packaged for Linux and MacOS from Bioconda. A tutorial and documentation are available at https://constax.readthedocs.io/en/latest/.
