## Supplemental Table 1 for "CONSTAX2: Improved taxonomic classification of environmental DNA markers"

### Sheet: Sheet1
		UNITE									SILVA
		Full			ITS1			ITS2			Full			V3-4			V4
Partition Level	Classifier	EPQ	MC	OC	EPQ	MC	OC	EPQ	MC	OC	EPQ	MC	OC	EPQ	MC	OC	EPQ	MC	OC
Family	BLAST	20.3±0.7 (F)	26.4±0.8 (I)	5.1±0.6 (H)	40.3±1.4 (F)	54.2±2.1 (I)	5.7±0.8 (H)	37.9±1.9 (F)	50.4±2.6 (I)	6.7±1.5 (H)	26.3±2.9 (B)	26.4±1.8 (A)	26.5±6.5 (E)	27.9±1.2 (B)	31.2±1 (A)	20.8±4 (E)	28.6±2.7 (B)	33.1±3.5 (A)	18.8±4.1 (E)
	RDP	23.4±1.2 (D)	30.3±1.7 (E)	6.2±0.8 (E)	32.4±1.6 (D)	44.2±2.3 (E)	2.9±0.5 (E)	30.7±2.1 (D)	41.6±2.8 (E)	3.2±0.7 (E)	26.5±3.6 (C)	29.7±2.3 (C)	19.3±6.2 (CD)	29.8±3.5 (C)	35.7±3.4 (C)	16.4±4.1 (CD)	29.6±2.4 (C)	38.3±3.1 (C)	9.8±5.5 (CD)
	SINTAX	23.7±1 (B)	32.3±1.5 (C)	2.1±0.4 (D)	28.5±1.4 (B)	39±1.9 (C)	2.3±0.3 (D)	26.3±1.7 (B)	35.7±2.1 (C)	2.7±0.8 (D)	22.8±2.3 (B)	31.9±1.6 (E)	1.8±1.3 (B)	29.9±3 (B)	39.6±3.4 (E)	7.9±3.4 (B)	30.4±1.6 (B)	39.4±1.4 (E)	9.8±3.7 (B)
	UTAX	31.1±2 (H)	43.2±2.8 (K)	0.7±0.1 (A)	38.7±0.9 (H)	53.8±1.3 (K)	1±0.1 (A)	36.4±1.6 (H)	50.4±2.2 (K)	1.2±0.2 (A)
	mothur-wang	30.2±2.4 (I)	39±2.6 (J)	7.9±2 (F)	40.4±1.7 (I)	55.5±2.4 (J)	2.7±0.8 (F)	37.6±1.7 (I)	51.1±2.7 (J)	3.7±1 (F)	32.5±11.6 (D)	39.3±19.5 (E)	15.6±9.4 (C)	29.7±2.9 (D)	34.6±3.6 (E)	17.4±4.9 (C)	30±1.9 (D)	37.6±3.1 (E)	10.8±5 (C)
	mothur-knn=3	28.7±2.6 (E)	36.6±3.6 (F)	9±1.9 (I)	32.3±1.8 (E)	41.7±2.6 (F)	8.6±1.1 (I)	30.6±2.5 (E)	39.3±3.2 (F)	8.9±1.8 (I)	25.6±1.9 (D)	28.8±2.3 (D)	17.7±4.3 (D)	32.6±2.9 (D)	39.2±4.2 (D)	16±2.6 (D)	32.3±2.6 (D)	39.8±3.6 (D)	13.5±2.3 (D)
	qiime2-Naive-Bayes	32.2±2.6 (G)	36.3±2.9 (H)	21.8±2.9 (K)	36.1±1.2 (G)	44.5±2.2 (H)	15.3±1.8 (K)	35.1±1.2 (G)	41.6±3 (H)	18.9±3.5 (K)	66.3±20.4 (E)	66.6±22.4 (F)	65.6±23.8 (G)	31.3±2.1 (E)	33.2±4 (F)	26.6±5.6 (G)	29.6±2 (E)	32.7±2 (F)	21.8±3.4 (G)
	CB	20.8±0.5 (A)	24.8±0.6 (A)	10.7±0.8 (J)	28.8±1.1 (A)	36.9±1.7 (A)	8.4±0.7 (J)	27.2±1.8 (A)	34.3±1.9 (A)	9.6±2 (J)	29.1±3.9 (C)	26.7±2.2 (A)	35.2±8.5 (F)	29.1±3.4 (C)	32.2±2.7 (A)	21.6±15.3 (F)	28.5±3.3 (C)	32.8±2.5 (A)	18.7±13 (F)
	CBC	21.4±0.8 (C)	29.2±1.1 (D)	2±0.2 (C)	31±1.6 (C)	42.6±2.2 (D)	1.9±0.4 (C)	29.1±1.8 (C)	39.8±2.4 (D)	2.2±0.5 (C)	20.9±2.5 (A)	28.3±2 (B)	3.7±1.5 (A)	26±2.5 (A)	34.9±3 (B)	5.6±1.7 (A)	25.3±1.8 (A)	34.4±2.6 (B)	4.8±1.3 (A)
	CU	22±0.6 (A)	28.1±0.9 (B)	6.8±0.9 (G)	28.5±1.4 (A)	38.4±1.9 (B)	4±0.5 (G)	26.6±1.8 (A)	35.4±2.1 (B)	4.5±1.2 (G)
	CUC	24.3±1.2 (D)	33.4±1.8 (G)	1.6±0.3 (B)	32.1±1.5 (D)	44.3±2.2 (G)	1.6±0.3 (B)	30.2±2 (D)	41.5±2.7 (G)	1.8±0.4 (B)
Genus	BLAST	19±0.8 (F)	22±1 (F)	0.6±0.2 (C)	35.1±1.8 (F)	40.3±2 (F)	4.2±0.4 (C)	30.7±1.9 (F)	35.3±2.2 (F)	3.5±0.4 (C)	22.6±1.2 (B)	22.7±1.7 (A)	22.4±2.6 (F)	23.7±1.7 (B)	24±1.9 (A)	21.9±6.1 (F)	25.9±1.4 (B)	27.2±1.4 (A)	18.4±4.5 (F)
	RDP	21.2±0.8 (D)	23.2±0.8 (D)	9.2±0.8 (D)	29.2±1.1 (D)	33.3±1.3 (D)	4.7±0.5 (D)	26.2±1.3 (D)	29.8±1.3 (D)	4.7±1 (D)	24.7±3 (C)	25.1±2.8 (BC)	22.2±4 (D)	25.7±2.5 (C)	27.2±2.5 (BC)	16.2±4.9 (D)	26.1±2.2 (C)	28.9±2.4 (BC)	9.5±3.3 (D)
	SINTAX	22.6±0.9 (C)	26.3±1 (C)	0±0 (ABCDEF)	26.2±0.8 (C)	30.6±1 (C)	0±0 (ABCDEF)	23.4±1 (C)	27.2±1.1 (C)	0±0 (ABCDEF)	25.1±1.3 (D)	29.3±1.5 (E)	0±0 (ABCDEFG)	26.9±2.4 (D)	31.3±2.8 (E)	0±0 (ABCDEFG)	28.8±1.4 (D)	33.7±1.6 (E)	0±0 (ABCDEFG)
	UTAX	34.3±1.8 (G)	39.9±2.1 (G)	0.4±0.1 (A)	39.7±1.2 (G)	46.3±1.4 (G)	0.7±0.2 (A)	36.6±1.1 (G)	42.6±1.3 (G)	0.7±0.2 (A)
	mothur-wang	38.9±1.9 (J)	43.2±1.8 (J)	13±4.5 (E)	48.5±2.9 (J)	55.7±3.5 (J)	5.4±1.2 (E)	46.5±1.4 (J)	53.1±1.7 (J)	6.5±0.5 (E)	27.7±8.3 (E)	29.7±9.3 (E)	16.1±10 (B)	29.1±6.8 (E)	32.7±8 (E)	7.7±2.6 (B)	29.5±7.6 (E)	33.1±8.8 (E)	7.5±4.3 (B)
	mothur-knn=3	35.7±1.9 (H)	41.4±2.4 (H)	1.5±1.3 (B)	39±2.2 (H)	45.2±2.8 (H)	2±1.8 (B)	38.5±2.3 (H)	44.5±2.8 (H)	2.2±2 (B)	34.3±13.8 (G)	38±17.2 (F)	12.1±7.1 (C)	30.3±4.6 (G)	33.4±5.7 (F)	11.8±3.4 (C)	32.3±4 (G)	35.6±4.8 (F)	12.6±4 (C)
	qiime2-Naive-Bayes	38.1±1.9 (I)	40.5±1.9 (I)	23.5±4.7 (F)	47.8±9 (I)	53.4±11.8 (I)	14.1±8.6 (F)	42±2 (I)	45.7±2.2 (I)	19.8±2.5 (F)	37±22.6 (F)	35.6±23.5 (D)	45.5±17.2 (G)	25.6±2.4 (F)	26±2.2 (D)	23.7±7.3 (G)	26.1±1.8 (F)	27.8±2.2 (D)	15.4±4.5 (G)
	CB	18.9±0.7 (A)	20.4±0.7 (A)	9.6±0.9 (E)	25.6±1 (A)	28.5±1.1 (A)	8±0.8 (E)	23±1.1 (A)	25.6±1.1 (A)	7.6±1.1 (E)	25.5±2.3 (C)	24.3±2.4 (B)	32.8±2.8 (E)	24.7±3.2 (C)	26.7±1.8 (B)	13.2±19 (E)	25.8±2.3 (C)	28.3±1.6 (B)	10.5±15.2 (E)
	CBC	20.2±0.8 (C)	23.5±0.9 (C)	0.1±0 (A)	27.8±1.1 (C)	32.3±1.3 (C)	0.8±0.1 (A)	24.7±1.2 (C)	28.7±1.4 (C)	0.6±0.1 (A)	21.9±2.1 (A)	25.5±2.4 (C)	0.3±0.2 (A)	23.2±2 (A)	27.1±2.3 (C)	0±0 (A)	24.9±2 (A)	29±2.3 (C)	0.3±0.6 (A)
	CU	20.9±0.8 (B)	22.8±0.8 (B)	9.3±0.8 (D)	26.4±0.9 (B)	30±1 (B)	4.7±0.5 (D)	23.7±1.1 (B)	26.8±1.1 (B)	4.7±1 (D)
	CUC	22.9±0.8 (E)	26.6±1 (E)	0.4±0.1 (A)	28.8±1.1 (E)	33.5±1.3 (E)	0.7±0.1 (A)	25.8±1.2 (E)	30±1.4 (E)	0.6±0.2 (A)
